# Resolving *Phytophthora* α2 hormone biosynthesis reveals species-specific mechanisms for mating type regulation

**DOI:** 10.64898/2026.04.23.720443

**Authors:** Milan Milenovic, Adam Jozwiak, Howard S. Judelson

## Abstract

Sexual reproduction by heterothallic species of *Phytophthora* involves communication between its two mating types by diterpenoid hormones derived from plant phytol. The genetics of mating type determination have remained unknown. We identified a conserved gene cluster that links mating identity to α2 hormone biosynthesis. Functional perturbation in *P. infestans* and pathway reconstruction in yeast showed that a cytochrome P450 in the cluster performs a mating type-specific step in hormone production. Comparative analyses revealed that the hormonal system is implemented through distinct genetic mechanisms in different species, including mating type-specific transcription in *P. infestans* and hemizygous inheritance in *P. capsici*. In self-fertile species the cluster is often eroded. These findings reveal a genetic basis for mating type and how conserved signaling systems can be evolutionarily remodeled.
