## Supplemental tables 1 to 7 for "Resolving *Phytophthora* α2 hormone biosynthesis reveals species-specific mechanisms for mating type regulation"

### Sheet: S1 CYP orthogroups
	# of CYPs	PITG_03058_1	PITG_03058_2	PITG_03059	PITG_06554	PITG_06557_1	PITG_06557_2	PITG_07424_1	PITG_07424_2	PITG_07699	PITG_07722	PITG_09787	PITG_09856_1	PITG_09856_2	PITG_13631	PITG_14013	PITG_14018	PITG_14018	PITG_14388_1	PITG_14388_2	PITG_16499	PITG_16500	PITG_21523	PITG_21524	PITG_21759_1	PITG_21759_2	PITG_21759_3	PITG_21759_4	PITG_21759_5	PITG_22318	KAF4038939	All CYPs
# of species		56	67	63	56	65	56	59	21	65	28	69	75	54	69	65	61	59	32	47	68	76	74	78	71	42	27	36	22	46	30	94
Np_amph	17	1	2	1	0	0	0	2	1	1	1	1	0	0	1	0	1	1	0	0	0	2	1	1	0	0	0	2	0	2	1
P_boeh	12	1	0	0	0	0	0	0	1	1	1	1	0	0	0	1	1	1	0	0	0	0	1	0	0	0	0	2	1	0	1
P_macr	9	0	1	1	0	0	0	0	0	2	0	1	1	0	0	3	0	0	0	0	0	0	0	0	1	0	0	1	0	0	1
P_quin	8	1	2	2	0	0	0	0	0	0	0	4	0	0	1	1	0	0	0	0	0	0	0	0	0	0	0	0	0	2	3
P_mugw	19	0	1	1	1	1	1	0	0	1	0	2	1	1	1	1	2	0	0	0	1	1	1	1	1	0	0	0	0	1	1
P_caps	25	0	1	1	1	1	1	1	1	2	0	2	1	1	1	1	2	1	1	1	1	1	1	1	1	1	0	1	0	1	0
P_ciph	24	0	1	1	1	1	1	0	1	1	1	2	0	1	1	1	2	1	2	0	1	1	1	1	1	1	0	1	1	1	0
P_colo	21	0	2	1	1	1	1	0	0	1	1	2	1	1	0	1	0	1	0	1	1	1	1	1	1	0	0	1	1	1	0
P_mead	26	0	1	1	1	1	1	0	1	2	1	2	1	1	1	1	2	1	3	1	1	1	1	1	1	1	0	1	1	1	0
P_olea	23	1	1	1	1	1	1	1	0	1	0	2	1	1	1	1	1	0	1	0	1	1	1	1	1	0	0	1	1	1	0
P_pini	25	1	1	1	1	1	1	0	1	1	1	2	1	1	1	1	2	1	3	1	1	1	0	1	1	1	0	1	0	1	0
P_plur	25	1	1	1	1	1	1	0	1	1	1	2	1	1	1	1	2	1	2	1	1	1	0	1	1	1	0	1	0	1	0
P_mult	27	1	1	1	1	1	1	1	0	1	1	2	1	1	1	1	2	1	2	1	1	1	1	1	1	1	0	1	1	1	0
P_elon	22	0	1	1	1	0	1	1	0	1	0	2	1	1	1	1	2	1	3	1	1	1	1	1	1	1	0	0	0	1	0
P_alea	22	1	1	1	1	1	1	1	0	1	0	2	1	1	1	0	1	1	2	1	1	1	1	1	1	0	0	0	0	1	0
P_hedr	20	1	1	1	1	1	1	1	0	1	0	2	1	1	1	0	2	1	1	1	0	1	1	1	1	0	0	0	0	0	0
P_idae	18	1	1	1	0	1	1	1	0	1	0	2	1	1	1	0	0	1	1	0	1	1	1	1	1	0	0	0	0	0	0
P_cact	24	1	1	1	1	1	1	1	0	1	0	2	1	1	1	2	2	1	2	1	1	1	1	1	1	0	0	1	0	1	0
P_nico	25	1	1	0	1	1	1	1	0	1	1	2	1	1	1	1	1	1	1	1	1	1	1	1	1	1	0	2	0	1	0
P_tent	19	0	1	0	1	1	1	1	0	1	0	2	0	0	1	1	1	1	0	1	1	1	1	1	1	1	0	0	0	0	1
P_infe	16	0	1	1	0	1	1	1	0	1	0	1	0	0	1	1	0	1	0	0	1	1	1	1	1	0	0	0	0	0	1
P_beta	18	0	3	2	2	2	2	2	0	2	0	2	0	1	2	4	0	1	3	0	1	1	2	2	1	0	0	0	0	0	0
P_pluv	21	1	1	1	1	1	1	1	0	1	0	2	1	1	1	1	1	1	0	0	1	1	1	1	0	1	0	0	0	1	0
P_psyr	22	1	1	1	1	1	1	1	0	1	0	2	1	1	1	1	2	1	0	0	1	1	1	1	0	1	0	1	0	1	0
P_ST20	16	1	0	1	1	1	0	0	0	1	0	1	1	1	1	1	1	0	0	1	1	1	1	1	0	0	0	0	0	0	0
P_cast	20	1	1	1	1	1	0	0	0	1	0	1	1	1	1	1	2	0	2	2	1	1	1	1	0	0	0	1	0	0	1
P_quer	20	1	1	1	1	1	0	0	0	1	0	1	1	1	1	1	2	0	2	1	1	1	1	1	0	0	0	1	0	0	1
P_ohio	22	1	1	1	1	1	1	0	0	1	0	1	1	1	1	1	2	0	1	1	1	1	1	1	0	1	0	1	0	0	1
P_tubu	20	1	0	1	0	1	1	0	0	1	1	2	1	1	1	1	1	1	0	2	1	1	2	2	0	1	1	0	0	0	0
P_vers	19	1	1	1	0	1	0	0	0	1	0	2	1	1	1	1	1	1	0	1	1	1	1	1	0	1	0	0	0	0	1
P_agat	22	1	0	0	1	1	0	1	1	1	0	1	0	1	1	1	1	0	1	0	1	1	1	1	1	1	1	1	1	1	0
P_asia	23	1	1	1	1	1	1	0	0	1	1	2	1	1	1	1	2	1	0	2	1	1	1	1	0	1	0	0	1	1	0
P_pisi	16	0	1	1	1	1	1	0	0	1	0	2	1	1	1	0	2	1	0	0	1	1	0	0	1	1	0	0	0	0	0
P_soja	19	1	1	1	1	1	0	0	0	1	0	2	1	1	1	0	2	0	0	0	1	1	1	1	1	0	1	1	0	1	0
P_nied	10	0	0	0	1	0	0	1	1	0	1	2	1	0	0	0	0	0	0	1	0	1	0	0	0	0	0	0	0	1	1
P_pist	19	1	1	1	1	1	1	0	0	0	1	1	1	1	1	1	0	0	0	2	0	0	1	0	1	0	1	0	1	1	1
P_vign	23	1	1	1	1	1	1	0	0	1	0	2	1	1	1	0	2	1	0	2	1	1	1	1	1	1	2	0	1	0	1
P_ffol	24	1	0	1	1	1	1	1	1	1	1	2	1	0	1	1	1	1	1	1	1	1	1	1	1	0	2	0	1	0	0
P_naga	21	0	0	1	0	1	1	1	1	1	1	2	1	0	1	0	2	1	1	2	1	1	1	1	1	0	2	0	1	0	0
P_cinn	27	1	1	1	1	1	1	1	1	1	1	5	1	1	1	1	2	1	1	3	1	1	1	1	1	0	1	1	0	1	0
P_parv	18	0	1	1	0	1	1	1	1	0	0	2	1	0	0	1	2	1	0	0	1	1	0	1	1	0	1	1	0	1	0
P_ulig	18	1	0	1	1	1	1	0	0	0	1	2	1	1	1	1	1	1	0	0	1	1	0	0	1	0	2	0	0	1	0
P_frag	24	1	1	1	1	1	0	1	0	1	1	2	1	1	1	1	2	1	0	2	1	1	1	1	1	1	2	0	1	0	0
P_gona	21	1	1	1	0	1	1	1	1	0	0	2	1	1	1	1	2	1	0	2	1	0	1	1	1	0	1	1	0	0	0
P_rubi	19	0	1	1	0	1	1	1	0	1	0	3	1	1	1	0	0	1	0	2	1	1	1	1	1	0	1	1	0	0	0
P_melo	15	1	1	1	0	1	1	0	0	0	1	1	1	0	1	0	1	0	1	2	0	0	0	0	0	1	0	0	1	0	1
P_euro	24	1	1	1	1	1	1	1	0	0	0	1	1	1	1	1	1	1	0	0	1	1	1	1	1	1	3	1	1	1	0
P_flex	25	1	1	1	1	1	1	1	0	1	0	1	1	1	1	0	1	1	0	1	1	1	1	1	1	1	3	1	1	1	0
P_intr	22	1	0	1	1	1	1	0	0	1	0	1	1	1	1	1	2	1	0	2	1	1	1	1	1	1	2	0	0	0	1
P_form	23	1	1	1	1	1	1	0	0	1	1	1	1	1	1	1	2	1	0	1	1	1	0	0	1	1	3	1	0	1	0
P_chla	24	1	1	1	0	0	0	1	1	1	0	1	1	1	1	1	3	1	1	1	0	1	1	1	1	1	1	1	1	1	0
P_cras	25	1	1	1	1	0	1	1	0	1	0	1	1	1	1	2	3	1	1	1	1	1	1	1	1	1	3	0	0	1	1
P_orna	17	1	0	1	1	0	1	0	0	1	0	1	1	1	1	0	0	1	0	0	1	1	1	1	1	1	0	0	0	1	0
P_greg	19	1	0	1	0	0	0	0	1	1	0	1	1	1	1	1	0	1	0	1	0	1	1	1	1	1	0	1	0	1	1
P_pifo	15	0	0	1	1	0	0	1	0	1	0	2	2	1	0	1	0	1	0	0	1	1	1	1	0	1	0	0	0	2	0
P_cryp	23	1	1	1	1	1	0	1	0	1	0	1	1	1	1	0	6	1	1	1	2	2	1	1	1	1	0	0	0	1	1
P_sans	23	1	1	2	1	1	1	1	0	2	0	1	1	1	1	0	3	1	1	0	1	1	1	1	1	1	1	0	0	1	0
P_foli	21	1	0	1	1	1	1	1	0	0	0	1	1	1	1	1	1	1	0	1	1	1	1	1	1	0	2	0	0	1	0
P_hibe	9	1	0	0	0	1	0	1	0	0	0	1	1	0	0	1	0	1	0	0	0	1	0	0	0	1	0	0	0	0	0
P_late	23	1	1	1	1	1	1	1	0	1	0	1	1	1	1	1	1	1	0	1	1	1	1	1	1	1	0	0	0	1	0
P_ramo	21	1	0	1	1	1	1	1	0	1	0	1	1	0	1	1	2	1	0	1	1	1	1	1	1	1	0	0	0	1	0
P_plac	11	2	2	0	0	0	0	2	0	0	0	1	0	0	2	1	1	1	0	0	0	0	0	1	2	0	0	0	0	0	1
P_junc	23	1	1	1	1	1	0	0	0	1	1	1	1	0	1	1	2	1	0	1	1	1	0	1	1	1	1	1	0	1	1
P_lili	19	1	0	1	1	1	0	0	0	1	1	1	1	0	1	1	2	0	0	1	1	1	0	1	1	1	0	1	0	0	1
P_podo	19	1	1	1	0	1	0	1	0	1	0	1	0	0	1	1	1	1	1	1	1	1	1	1	1	0	0	0	0	1	0
P_litc	22	1	1	0	1	1	0	1	0	1	1	2	0	0	1	1	1	1	1	1	1	1	1	1	1	1	1	1	0	0	0
P_palm	27	0	0	1	2	2	2	2	2	2	1	4	2	1	2	1	2	1	4	2	2	1	1	1	1	1	1	1	1	1	0
P_mega	27	1	0	0	2	2	2	2	2	2	3	3	2	1	1	2	4	2	4	2	2	2	2	2	1	1	1	1	1	1	0
P_cico	4	0	0	0	0	0	1	0	1	0	0	1	0	0	0	0	0	0	0	0	1	0	0	0	0	0	0	0	0	0	0
P_caja	15	0	1	0	1	1	1	0	1	0	1	0	1	1	0	1	0	0	1	1	1	1	0	0	0	0	0	0	1	1	0
P_rosa	16	1	1	1	0	0	1	1	1	1	0	0	0	1	0	1	1	1	0	0	0	1	1	1	0	0	0	0	0	1	1
B_lact	11	0	0	0	0	1	2	1	0	2	0	0	2	0	0	1	0	0	0	0	1	1	1	1	1	0	0	0	0	0	0
Pl_mura	8	0	0	0	0	0	0	1	0	0	0	0	1	0	1	1	0	0	0	0	1	0	1	1	1	0	0	0	0	0	0
Pl_viti	9	0	0	0	0	3	0	1	0	0	0	0	1	0	1	2	0	0	0	0	1	0	1	1	1	0	0	0	0	0	0
Pl_obdu	10	0	2	0	0	0	2	1	0	0	0	0	1	0	2	2	0	0	0	0	1	2	2	2	0	0	0	0	0	0	0
Pl_hals	13	0	1	0	0	1	1	1	0	1	0	0	1	0	1	0	0	0	0	0	2	1	1	1	1	0	0	0	0	0	1
P_sp	25	1	1	1	1	1	1	1	0	1	1	0	1	1	1	1	1	1	0	0	1	1	1	1	1	1	1	1	1	1	0
Hy_bras	9	0	0	0	0	0	0	1	0	0	0	0	2	0	0	1	0	0	0	0	2	2	1	1	1	0	0	0	0	0	1
Pes_sorg	6	0	1	0	0	0	0	0	0	0	0	0	0	0	0	0	0	0	0	0	1	2	1	1	0	0	0	0	0	0	1
Sc_gram	9	0	1	0	0	1	0	1	0	0	0	0	0	0	0	0	0	0	0	0	1	1	1	1	3	0	0	0	0	0	1
P_lito	12	1	0	0	0	0	0	1	0	0	1	0	0	0	2	0	2	1	1	0	1	0	0	0	1	1	0	1	1	0	0
Hy_arab	7	0	0	0	0	0	1	0	0	0	0	0	1	0	0	0	0	0	0	0	0	1	1	1	1	0	0	0	0	0	1
Ps_cube	9	0	1	0	1	1	0	1	0	1	0	0	1	0	0	0	0	0	0	0	0	0	1	1	1	0	0	0	0	0	0
Ps_humu	11	0	1	0	4	1	0	1	0	1	0	0	1	0	0	0	1	0	0	0	0	3	1	1	1	0	0	0	0	0	0
Pe_belb	5	0	1	0	0	0	0	2	0	0	0	0	1	0	0	0	0	0	0	0	0	0	1	0	1	0	0	0	0	0	0
Pe_dest	8	0	1	0	0	0	1	1	0	0	0	0	1	0	0	1	0	0	0	0	0	0	1	1	1	0	0	0	0	0	0
Pe_effu	6	0	1	0	0	0	0	1	0	0	0	0	1	0	0	0	0	0	0	0	0	0	1	1	1	0	0	0	0	0	0
Pe_fari	6	0	1	0	0	0	0	1	0	0	0	0	1	0	0	0	0	0	0	0	0	0	1	1	2	0	0	0	0	0	0
Pe_taba	6	0	2	0	0	0	0	2	0	0	0	0	1	0	0	0	0	0	0	0	0	0	1	1	2	0	0	0	0	0	0
P_atte	23	1	1	1	1	1	1	1	0	1	0	0	1	1	1	1	2	1	0	1	0	1	1	1	1	1	2	1	0	1	0
P_bras	9	0	1	0	0	0	0	0	0	0	0	0	0	0	1	1	1	1	0	0	0	0	1	1	1	0	0	0	0	0	1
P_cons	4	0	0	0	0	0	0	1	0	0	0	0	0	0	0	2	0	0	0	0	0	1	0	0	1	0	0	0	0	0	0
P_humi	7	1	1	1	1	0	0	0	0	1	0	0	0	0	0	0	0	0	0	0	0	1	0	0	0	0	0	0	0	0	1
P_kern	3	0	0	0	0	0	0	0	0	0	0	0	1	0	0	0	0	0	0	0	0	1	0	1	0	0	0	0	0	0	0
All species	30

### Sheet: S2 Metabolite conversion
								Strain treated and metabolite applied
								A1						A2
	RT (min)	m/z	ion	formula	formula mass	D-atoms lost	Annotation	A1F1	A1F2	A1F3	α1	A2F2	α2	A1F1	A1F2	A1F3	α1	A2F2	α2
Metabolites detected	6.6166	367.282	[M+Na]+	C20H40O4	344.293	2	A1F1	5534		73.71				71.72				171.7
	7.7155	367.283	[M+Na]+	C20H40O4	344.293	2	A1F2	2831	37240	14100	188.5	1889			13080	17850
	9.1424	351.288	[M+Na]+	C20H40O3	328.298	2	A1F3	3083	4326	612900	2204	13700	2810			1116000
	4.1206	367.282	[M+Na]+	C20H40O4	344.293	2	α1				6686	48430	870700	322.9	255.3	4512	7898	36880	22530
	6.2227	365.267	[M+Na]+	C20H38O4	342.277	0	A2F2					5477	140.9					44400	5825
	6.4434	351.287	[M+Na]+	C20H40O3	328.298	0	α2					5726	8351					208500	187500
	2.9313	383.277	[M+Na]+	C20H40O5	360.288	3						948.2	4740	588.9	5331
	5.9343	379.246	[M+Na]+	C20H36O5	356.256	0											533	8260	7713
	6.814	351.288	[M+Na]+	C20H40O3	328.298								14110
	7.0378	349.272	[M+Na]+	C20H38O3	326.282							73.58	1970					2286	5924
	8.7448	365.267	[M+Na]+	C20H38O4	342.277							604.5	1795						3599
	10.3374	395.24	[M+Na]+	C20H36O6	372.251									2115	5751			4298

### Sheet: S3 Mating sys & gene integrity
		1=gene intact; 0=gene damaged
Species	Mating system	7422	7423	7424
Phytophthora meadii	HT/HO	0	0	0
Phytophthora colocasiae	HT/HO	0	0	0
Phytophthora citrophthora	S/HT	0	0	0
Phytophthora capsici	HT	1	1	1
Phytophthora plurivora	HO	0	0	0
Phytophthora pini	HO	0	0	0
Phytophthora citricola	HO	0	0	0
Phytophthora multivora	HO	1	0	1
Phytophthora oleae	HO	1	1	1
Phytophthora elongata	HO	1	1	1
Phytophthora castanetorum	HO	1	1	0
Phytophthora quercina	HO	1	1	0
Phytophthora ohioensis	HO	1	1	0
Phytophthora ST20190627	HO	1	1	1
Phytophthora versiformis	HO	1	1	0
Phytophthora tubulina	HO	1	1	0
Phytophthora hedraiandra	HO	0	1	1
Phytophthora aleatoria	HO	1	1	1
Phytophthora cactorum	HO	1	1	1
Phytophthora idaei	HO	1	1	1
Phytophthora betacei	HT	1	1	1
Phytophthora infestans	HT	1	1	1
Phytophthora tentaculata	HO	1	1	1
Phytophthora nicotianae	HT	1	1	1
Plasmopara muralis	NA	1	0	1
Plasmopara viticola	HT	1	1	1
Plasmopara halstedii	HO	1	1	1
Plasmopara obducens	HO	1	1	1
Bremia lactucae	HT	1	1	1
Phytophthora pseudosyringae	HO	1	1	1
Phytophthora pluvialis	HO	1	1	1
Phytophthora mugwort	NA	1	1	0
Phytophthora palmivora	HT	1	1	1
Phytophthora litchii	S /HO	1	0	1
Phytophthora sp.	NA	1	0	1
Phytophthora megakarya	HT	1	1	1
Phytophthora agathidicida	HO	1	1	1
Peronospora farinosa	HT	1	1	1
Peronospora effusa	HT	1	1	1
Peronospora destructor	HT	1	1	1
Peronospora tabacina	NA	0	1	1
Peronospora belbahrii	NA	1	1	1
Pseudoperonospora humuli	HO	1	1	1
Pseudoperonospora cubensis	HT	1	1	1
Peronosclerospora sorghi	HO	1	1	0
Sclerospora graminicola	HT	1	1	1
Hyaloperonospora brassicae	HO/HT	1	1	1
Hyaloperonospora arabidopsidis	HO	1	1	0
Phytophthora podocarpi	HO	1	1	1
Phytophthora crassamura	HO	1	0	1
Phytophthora pinifolia	S	1	1	1
Phytophthora litoralis	S	1	1	1
Phytophthora ornamentata	HO	0	0	0
Phytophthora chlamydospora	S	1	1	1
Phytophthora gregata	HO	0	0	0
Phytophthora rosacearum	HO	1	1	1
Phytophthora humicola	HO	0	0	0
Phytophthora gonapodyides	S	1	0	1
Phytophthora rubi	HO	1	1	1
Phytophthora fragariae	HO	1	0	1
Phytophthora attenuata	HO	1	1	1
Phytophthora intricata	HO	1	0	0
Phytophthora formosa	HO	1	0	0
Phytophthora flexuosa	HO	1	1	1
Phytophthora europaea	HO	1	0	1
Phytophthora uliginosa	HO	1	0	0
Phytophthora asiatica	HO	1	0	0
Phytophthora sojae	HO	1	1	1
Phytophthora pisi	HO	1	1	0
Phytophthora niederhauseri	HT	1	1	1
Phytophthora cajani	HO	1	1	0
Phytophthora vignae	HO	1	1	0
Phytophthora melonis	HT	1	1	1
Phytophthora pistaciae	HO	1	1	0
Phytophthora parvispora	HT	1	1	1
Phytophthora cinnamomi	HT	1	1	1
Phytophthora nagaii	HO	1	1	1
Phytophthora fragariaefolia	HO	1	1	1
Phytophthora juncus	NA	0	0	0
Phytophthora lilii	HO	0	0	0
Phytophthora ramorum	HT	1	1	1
Phytophthora lateralis	S	1	0	1
Phytophthora hibernalis	HO	1	1	1
Phytophthora foliorum	HO	1	1	1
Phytophthora pseudolactucae	HO	1	1	1
Phytophthora brassicae	HO	1	0	0
Phytophthora sansomeana	HO	1	1	1
Phytophthora cryptogea	HT	1	1	1
Phytophthora quininea	S	0	0	0
Phytophthora macrochlamydospora	S	0	0	0
Phytophthora constricta	HO	0	0	0
Phytophthora boehmeriae	HO	1	0	0
Phytophthora kernoviae	HO	0	0	0
Nothophytophthora amphigynosa	HO	0	0	1

### Sheet: S4 Oligos
Cloning primers
Gene	Primer sequence with cloning adapters	Note
PITG_10160	AAAAAACCCCGGATCCATGACAGACTCGTACGTGGTC	CYP reductase
PITG_10160	CCATGTCGACGCCCGGGCCCTGTGCCCACAGTTCCTGGATGTA	CYP reductase
PITG_06557	CACTAAAGGGCGGCCGCTACAGTAGCGCGATGAAAGCC
PITG_06557	ATCCATCGATACTAGTTGTGACGAAGCCGCGGGCA
PITG_06554_1	CACTAAAGGGCGGCCGCAAGCAAGCTCGCCATGAAATC
PITG_06554_1	ATCCATCGATACTAGTTGTTGGGCTGAGGCAGCAGGT
PITG_06554_2	CACTAAAGGGCGGCCGCCATGAAACTCGTCTCGGAACTTTTC
PITG_06554_2	ATCCATCGATACTAGTGATCTGCGCAGAAGTCGCAGG
PITG_07722	CACTAAAGGGCGGCCGCCCTGAACAACTTGACGCGATG
PITG_07722	ATCCATCGATACTAGTGTACAACCTTGCGCCGACTCT
PITG_21759	CACTAAAGGGCGGCCGCCTTTGTCAGCATGTGGGGGA
PITG_21759	ATCCATCGATACTAGTGTGACTTGGAATGCGGGTGCG
KAF4038939	CACTAAAGGGCGGCCGCGCGGGGATGGAGGTTTTCAG
KAF4038939	ATCCATCGATACTAGTCCCTGCTCCAGGCGAGTTACAGC
PITG_03058	CACTAAAGGGCGGCCGCGATGAAGCTCGAGGCTATGACG
PITG_03058	ATCCATCGATACTAGTCCTCCAACGTTGAGTCGTGACA
PITG_03059	CACTAAAGGGCGGCCGCTAAAGTGCCGATTTTCAAGCCTC
PITG_03059	ATCCATCGATACTAGTGACTGAGCAGCACCAGCGAATC
PITG_07699	CACTAAAGGGCGGCCGCGAGTCCTAATGGGCAAGTCGT
PITG_07699	ATCCATCGATACTAGTCCTTGGCCAGCTCGTTGGACTTT
PITG_09787	CACTAAAGGGCGGCCGCAGCAGTTCGGGGGTAGGATG
PITG_09787	ATCCATCGATACTAGTCCTTTCTGCGCTGAATGCGCGG
PITG_13631	CACTAAAGGGCGGCCGCATGATGCCGAGCACTTTGCTA
PITG_13631	ATCCATCGATACTAGTCGAACTCCGCTGTAGAGCCCTG
PITG_14013	CACTAAAGGGCGGCCGCACCGCAAAGAACCGAAATGC
PITG_14013	ATCCATCGATACTAGTCCGCAATTTGCCTGAACTGCAGAGA
PITG_16499	CACTAAAGGGCGGCCGCGGATGTTGCAGTCCATGTTCAA
PITG_16499	ATCCATCGATACTAGTCCTTGAACCGACTTGAGACGCA
PITG_16500	CACTAAAGGGCGGCCGCTCATGCTGCAGTCATTCTTCGG
PITG_16500	ATCCATCGATACTAGTCCCTGCGCCACAACACCCCTC
PITG_21523	CACTAAAGGGCGGCCGCCTACGTGCCTCCTGCAGTCAA
PITG_21523	ATCCATCGATACTAGTCCAGCAGCAGCAACACCAGGTGTAGG
PITG_21524	CACTAAAGGGCGGCCGCCGTGTCATCATGTTGCGTCGT
PITG_21524	ATCCATCGATACTAGTCCTTGAGCGGCAGCACCC
PITG_07424	CACTAAAGGGCGGCCGCTTCACCATGCTCACCTGGTTTCT
PITG_07424	ATCCATCGATACTAGTGATCCAGCTGCCTCTCCGACACC
PITG_07422	CACTAAAGGGCGGCCGCTCGCGTCCAGACAAACATGG
PITG_07422	ATCCATCGATACTAGTCCCGAGCATTGGACATCCAGATCATCC
PITG_07423	AAAAAACCCCGGATCCGATGCCCAAAGACCGCTTCAA
PITG_07423	CCATGTCGACGCCCGGGCCCTGTTGAGTAGCGTTGTAGGCGTG
MM_P7424_-895KpnIF	TATAGGGCGAATTGGGTACCCGATTTGTATGGAGCACACCG	Cloning with native promoter into pTOR vector
MM_P7424_1626NotIrR	CCCGCGGTGGCGGCCGCATCATTAGGCTGCCTCTCCG	Cloning with native promoter into pTOR vector, recoded base at 3' for specific transcript identification
MM_P7424NotI_F	TAGTACGCGGCCGCATGCTCACCTGGTTTCTC	Cloning into pESC vector, without epitope tagging
MM_P7424SpeI_nTR	TAGTAGACTAGTAATCAAGCTGCCTCTCCGA	Cloning into pESC vector, without epitope tagging
qPCR primers
Primer name	Primer sequence
MM_qP7424_384F	CCTCAAAGGCGACCACATCT	Routine quantification of PITG_07424 expression
MM_qP7424_447R	ACTTCCACTCTTCGCCTTCG	Routine quantification of PITG_07424 expression
MM_qP7424_1502F	GTCGCTTCCACTTGGACGAA	qPCR primers for specifically detecting recoded transcript
MM_qP7424_1674insR	GCTCGACCTTCGGCTTACAA	qPCR primers for specifically detecting recoded transcript
PCR primers for pESC cloning screening
MM_GAL10-F	GGTGGTAATGCCATGTAATATG
MM_GAL10-R	GGCAAGGTAGACAAGCCGACAAC
MM_GAL1-F	ATTTTCGGTTTGTATTACTTC
MM_GAL1-R	GTTCTTAATACTAACATAACT
PCR primers for knockout screening and Sanger sequencing
MM_P7424_1_F	ATGCTCACCTGGTTTCTC
MM_P7424_896_R	TTGCCCTCGGATTCATTG
MM_P7424_1642_R	ATCAAGCTGCCTCTCCGA
Guide RNAs with cloning overhangs for CRISPR/Cas12a knockout of PITG_07424. Two strands were annealed post-synthesis.
MM_P7424_gRNAs1_F	AAAATAATTTCTACTAAGTGTAGATCTGCTGCTTGGACAACTTCTTGTTAATTTCTACTAAGTGTAGATAGGAAGTTGTCGTATTGCGTCTTTAATTTCTACTAAGTGTAGATACATGAACACACTTACACTGCATAATTTCTACTAAGTGTAGATTGGATGCGCAACATATCGTCGCG
MM_P7424_gRNAs1_R	ATTACGCGACGATATGTTGCGCATCCAATCTACACTTAGTAGAAATTATGCAGTGTAAGTGTGTTCATGTATCTACACTTAGTAGAAATTAAAGACGCAATACGACAACTTCCTATCTACACTTAGTAGAAATTAACAAGAAGTTGTCCAAGCAGCAGATCTACACTTAGTAGAAATTA

### Sheet: S5 BUSCOs
BUSCO IDs used for phylogenetic analysis
10248812at2759
10249667at2759
10251185at2759
10251574at2759
10252587at2759
10252687at2759
10253092at2759
10254665at2759
10254730at2759
10256122at2759
10256606at2759
10261146at2759
10261918at2759
10262308at2759
10262326at2759
10263597at2759
10264378at2759
10264544at2759
10264728at2759
10264910at2759
10265695at2759
10267436at2759
124397at2759
15082at2759
163257at2759
1649088at2759
1698572at2759
1704689at2759
1726137at2759
1739576at2759
1741719at2759
17948at2759
1847590at2759
18786at2759
1928at2759
1933455at2759
1935146at2759
19740at2759
2083at2759
2192561at2759
2195431at2759
2196187at2759
243313at2759
2516at2759
26184at2759
269405at2759
26970at2759
269919at2759
270624at2759
272245at2759
273340at2759
27543at2759
277199at2759
278280at2759
283883at2759
284275at2759
2877at2759
29058at2759
30179at2759
30343at2759
308449at2759
311633at2759
3142434at2759
338231at2759
338614at2759
340500at2759
344220at2759
407922at2759
422663at2759
431825at2759
437331at2759
441223at2759
445326at2759
540662at2759
5414888at2759
5421607at2759
5571054at2759
6022at2759
674963at2759
88at2759

### Sheet: S6 Genome datasets
Genomes used for phylogenetic tree, CYP mining, and 3-gene cluster integrity analysis
Species	assembly	sum	n	average	largest	N50	N50_n	N60	N60_n	N70	N70_n	N80	N80_n	N90	N90_n	N100	N100_n	N_count	Gaps
Peronosclerospora sorghi	GCA_026184515.1	325250994	6744	48228.2	46690312	19437638	5	16992261	7	15489776	9	12369872	11	15244	436	1000	6744	22089903	10708
Phytophthora infestans	unpublished	205284604	15	1.36856e+07	21525755	13225105	6	12556907	8	12109742	10	11632912	11	10274230	13	9420718	15	100	1
Phytophthora sojae	GCA_030279015.1	84895559	17	4.99386e+06	12145614	9720361	4	8192865	5	7929194	6	5713895	8	4349388	10	34152	17	1100	11
Phytophthora tentaculata	GCA_033557915.1	109861607	177	620687	15945562	8517322	5	6733859	7	6366042	8	5149240	10	1873849	14	6428	177	0	0
Phytophthora agathidicida	GCA_025722995.1	56996300	11	5.18148e+06	10534528	7450011	4	7450011	4	5717954	5	3521682	7	3225653	8	36829	11	74	10
Bremia lactucae	GCA_004359215.2	115935664	220	526980	16032334	5324134	7	4343028	10	3437411	13	2556402	17	1233567	23	756	220	24922018	5655
Phytophthora mugwort	GCA_033558025.1	86375256	154	560878	10304332	4673533	7	4281858	9	3796953	12	3585764	14	3212398	16	20461	154	0	0
Phytophthora capsici	GCA_030324255.1	78752024	34	2316236	6028800	4242565	9	3711000	11	3624538	13	3113811	15	2782523	18	10596	34	8300	83
Phytophthora crassamura	GCA_033557995.1	80251743	210	382151	16512040	3811152	6	3683199	8	3670670	10	2851468	13	428535	17	18059	210	0	0
Peronospora effusa	GCA_021491655.1	58578433	17	3.44579e+06	8417896	3727724	6	3019954	8	2778632	10	2369557	12	2196953	15	1779483	17	100	1
Phytophthora ramorum	GCA_020800215.1	57451392	28	2.05184e+06	6138019	3611744	6	2758070	8	1835490	11	1571386	14	1156066	18	102579	28	196093	50
Phytophthora juncus	GCA_033558005.1	65600390	222	295497	9075988	3261125	8	3047663	10	2422067	13	1650088	16	58789	39	14984	222	0	0
Phytophthora plurivora	GCA_030027945.1	46875527	18	2.6042e+06	6640950	2994498	6	2652796	8	2324077	9	1838103	12	1287134	15	1059000	18	3984	48
Phytophthora pini	GCA_023611945.1	51475330	71	725005	6445228	2517943	7	2314945	9	1818116	12	1429910	15	688168	21	1476	71	0	0
Phytophthora versiformis	GCA_014706215.1	116938628	171	683852	5165467	2135806	20	1761462	26	1410179	33	941847	43	613776	57	1268	171	0	0
Phytophthora melonis	GCA_024211575.1	105001437	94	1.11704e+06	5998312	2135025	16	1878218	22	1522587	28	1076271	36	637781	48	23101	94	0	0
Phytophthora quercina	GCA_014706105.1	71718703	100	717187	4087907	2016106	12	1685112	16	1305313	21	904240	27	389957	39	18735	100	0	0
Phytophthora castanetorum	GCA_014706115.1	69763730	92	758301	4182591	1966157	13	1867933	16	1547083	20	832241	26	512153	36	3394	92	0	0
Phytophthora megakarya	PmPH95 (not in NCBI Genome)	250225369	313	799442	5827814	1658215	49	1323151	66	1019104	88	704814	118	412506	164	2208	313	469390	253
Phytophthora colocasiae	GCA_018806915.1	92514167	105	881087	4166487	1651268	20	1477391	26	1081853	33	788897	43	407657	59	20668	105	4	4
Phytophthora ohioensis	GCA_014706125.1	74001547	183	404380	3292253	1560298	17	1320443	22	888827	29	609914	38	223257	56	2334	183	0	0
Phytophthora citricola	GCA_007655245.1	50324244	118	426477	2766914	1328643	14	1017263	18	847909	23	741929	29	316886	41	1039	118	0	0
Phytophthora fragariae	GCA_009729435.1	93715968	124	755774	3690755	1264025	23	1038408	31	825724	41	655496	54	418614	72	21592	124	3	3
Phytophthora cinnamomi	GCA_018691715.1	109702272	133	824829	4550621	1187988	30	984110	40	792694	52	626689	68	449042	89	37436	133	340741	80
Phytophthora vignae	GCA_016169955.1	84529485	227	372377	3085209	1142676	25	894973	33	699372	44	457701	59	274850	82	327	227	0	0
Phytophthora meadii	GCA_032432875.1	58745394	439	133816	3094223	980653	19	879227	25	683588	33	370185	44	72982	74	506	439	44700	447
Phytophthora ST20190627	GCA_014706145.1	75826049	278	272756	2243721	928937	27	794768	36	551254	47	345005	64	115935	102	6892	278	0	0
Phytophthora citrophthora	GCA_031305395.1	48462280	155	312660	2797526	908581	16	780297	21	667017	28	513545	36	254695	49	3422	155	138	6
Phytophthora cactorum	GCA_030374205.1	66420609	204	325591	2445119	892197	26	750069	33	597254	44	423903	57	292817	75	603	204	0	0
Phytophthora nicotianae	GCF_000247585.1	82389172	708	116369	4724858	888348	25	687390	35	479502	49	305693	70	100381	114	1000	708	28517907	8083
Phytophthora tubulina	GCA_014706135.1	76839697	296	259594	2961129	762395	27	572361	39	488306	53	356450	72	180043	102	1291	296	0	0
Phytophthora betacei	GCA_011320135.1	270893651	802	337773	4148670	737974	103	553518	147	397287	205	269505	288	150365	419	1776	802	0	0
Peronospora destructor	GCA_011800735.1	29334786	74	396416	2283970	727749	12	575766	17	448384	23	323938	31	202513	42	313	74	0	0
Plasmopara viticola	GCA_001695595.3	92937831	358	259603	2847657	706521	38	579475	52	470428	70	254537	98	91191	163	20250	358	34312	16
Phytophthora oleae	GCA_046127205.1	43655469	156	279843	2053108	684183	20	603806	27	501219	35	403983	44	223478	60	506	156	1	1
Phytophthora sansomeana	GCA_032158285.1	74248471	336	220978	1935482	563145	40	451666	55	319586	75	215196	102	105137	148	9767	336	0	0
Phytophthora hibernalis	GCA_012656075.1	84508591	404	209180	2210124	512694	46	427071	64	285176	89	201359	125	106006	183	1185	404	0	0
Plasmopara halstedii	GCA_003724065.1	67629775	745	90778.2	1519139	496278	43	386760	59	290432	79	227596	105	113578	148	1000	745	2051352	2306
Phytophthora boehmeriae	GCA_011947355.1	52085503	414	125810	1794268	496135	36	367111	48	273890	65	160770	90	49168	147	2625	414	0	0
Peronospora belbahrii	GCA_920618645.1	32894831	337	97610.8	1723849	402275	24	320644	33	244712	45	155370	62	89907	89	211	337	0	0
Phytophthora syringae	GCA_012656105.1	74934612	589	127223	1955381	373732	52	268737	75	197771	108	136222	153	59008	237	1732	589	2953	26
Peronospora farinosa	GCA_947646735.1	48717171	994	49011.2	1035567	318826	46	243674	63	205541	85	140959	114	57274	165	479	994	0	0
Phytophthora macrochlamydospora	GCA_011947325.1	69852606	835	83655.8	2166526	285444	56	184361	87	75781	144	41050	276	27646	486	6385	835	0	0
Hyaloperonospora brassicae	GCA_947650285.1	102623141	1490	68874.6	1744689	268188	110	189178	155	132332	220	82124	318	35514	506	503	1490	700	7
Phytophthora quininea	GCA_011947345.1	87649878	1048	83635.4	1939005	187898	92	109505	154	69713	253	47487	408	32781	631	1057	1048	0	0
Phytophthora kernoviae	GCA_008080845.1	41917489	544	77054.2	1024076	183627	65	142182	91	104836	125	72219	172	41700	246	966	544	0	0
Plasmopara muralis	GCA_003676415.1	59540891	1437	41434.2	1026830	180612	102	152451	137	111704	182	68371	250	30436	378	1001	1437	3873	29
Phytophthora palmivora	GCA_008079305.1	165564803	2322	71302.7	1354369	126888	321	88804	478	62882	703	43974	1016	29032	1479	2012	2322	0	0
Phytophthora constricta	GCA_011947335.1	84716188	1595	53113.6	993816	117201	208	87249	292	63462	407	42743	568	22918	838	1003	1595	0	0
Phytophthora rubi	GCA_000687305.2	78973475	2387	33084.8	390187	84001	293	63502	401	49689	543	33833	733	18703	1038	952	2387	5609021	2134
Peronospora tabacina	GCA_002099245.1	63065868	4015	15707.6	546071	78591	206	53207	305	37299	445	22483	661	9192	1093	501	4015	17259508	8518
Phytophthora pseudosyringae	GCA_019155715.1	48944195	2772	17656.6	415940	76110	183	56443	258	42963	357	26867	502	11850	776	200	2772	91643	2473
Nothophytophthora amphigynosa	GCA_042082265.1	41867535	4979	8408.82	574028	74810	160	57848	224	37818	313	21750	454	6716	785	200	4979	228909	1754
Phytophthora elongata	GCA_042082345.1	46279666	4828	9585.68	456279	72910	166	56719	239	40548	336	24173	483	9139	793	200	4828	203929	2374
Phytophthora sp	GCA_049863115.1	52866134	2631	20093.5	317943	65125	226	50097	318	36169	442	23720	622	11334	937	1000	2631	0	0
Salisapilia sapeloensis	GCA_023334545.1	22437313	1365	16437.6	203193	52943	123	41552	171	27406	235	17525	339	7060	535	1000	1365	0	0
Phytophthora multivora	GCA_001314345.1	40062232	2762	14504.8	267541	47236	239	35828	338	23673	474	14153	694	5880	1134	534	2762	3871	913
Phytophthora idaei	GCA_016880985.1	60469986	4720	12811.4	295942	46381	369	34398	520	24353	727	15577	1032	6825	1607	500	4720	6175	107
Phytophthora lilii	GCA_030267725.1	49544847	12927	3832.66	311339	41296	343	30966	480	20888	672	10537	1001	2500	1905	300	12927	0	0
Phytophthora ornamentata	GCA_042082885.1	67169814	18850	3563.39	331671	35460	501	25067	727	15499	1063	7798	1672	1715	3500	249	18850	696391	5977
Phytophthora litchii	GCA_002812785.1	38200938	2543	15022	180870	34546	305	27096	429	20300	590	13224	822	6822	1219	1000	2543	7369	135
Phytophthora hedraiandra	GCA_042082605.1	61343866	12388	4951.88	332385	32331	494	23951	713	16018	1028	8824	1544	2919	2724	200	12388	674291	5713
Phytophthora pluvialis	GCA_001314425.1	53621061	4221	12703.4	184729	31667	475	23936	669	17131	935	10941	1326	5326	2010	691	4221	7564	2772
Phytophthora podocarpi	GCA_001314375.1	55580915	4314	12883.9	321636	31387	458	23690	661	16869	939	10890	1347	5350	2061	531	4314	7256	2824
Phytophthora chlamydospora	GCA_012295415.1	45303313	4078	11109.2	184455	26616	466	19969	662	13626	933	8713	1349	4485	2067	1000	4078	30285	881
Phytophthora aleatoria	GCA_018873745.1	50587315	3750	13490	225558	25312	548	18511	782	13771	1100	9281	1549	5428	2260	2000	3750	6711	22
Sclerospora graminicola	GCA_002933675.1	253716741	64505	3933.29	278998	24328	2666	16172	3937	7658	6131	2000	13889	1120	30901	501	64505	15974975	18048
Phytophthora formosa	GCA_042082445.1	77222366	23091	3344.26	199134	23869	861	16786	1250	11206	1809	5849	2758	1550	5282	200	23091	1000823	12144
Phytophthora lateralis	GCA_000500205.2	52448581	9039	5802.48	178165	23425	582	16841	847	11162	1229	6347	1851	2525	3176	200	9039	218167	3542
Phytophthora nagaii	GCA_042082865.1	91689338	32612	2811.52	219871	21243	1049	13766	1589	8138	2456	3697	4139	1026	8901	200	32612	970868	11723
Phytophthora flexuosa	GCA_042082425.1	61331303	15290	4011.2	198886	21097	798	15331	1142	10412	1626	5945	2392	2062	4106	200	15290	487061	4994
Phytophthora fragariaefolia	GCA_030267785.1	85995646	19898	4321.82	163273	20328	1088	14493	1586	9826	2306	5850	3445	2339	5716	300	19898	0	0
Hyaloperonospora arabidopsidis	GCA_001414525.1	74456230	12086	6160.54	159373	19328	993	13093	1461	7636	2204	3879	3563	1825	6454	1000	12086	18470	2369
Pseudoperonospora humuli	GCA_003991265.1	40506691	5534	7319.6	195040	19165	520	12923	778	8807	1159	5573	1737	3013	2717	500	5534	96606	1258
Phytophthora foliorum	GCA_024679135.1	48921551	5306	9220.04	94034	15818	931	12577	1278	9595	1722	7022	2315	4177	3206	1000	5306	13802	286
Phytophthora pseudolactucae	GCA_042083055.1	145260451	49109	2957.92	126711	15528	2601	11675	3676	8139	5159	4612	7513	1457	12913	209	49109	843596	8140
Phytophthora pisi	GCA_024679225.1	58837218	7659	7682.1	175422	15280	1043	11471	1488	8336	2089	5475	2962	3014	4386	1000	7659	41225	412
Phytophthora intricata	GCA_042082625.1	69508545	23442	2965.13	128243	15241	1164	11057	1703	7329	2475	3763	3783	1290	6900	200	23442	535733	7092
Phytophthora cryptogea	GCA_000468175.2	63839274	19533	3268.28	234588	12607	1188	8423	1805	5239	2772	2853	4425	1310	7741	200	19533	2590014	11747
Phytophthora brassicae	GCA_024679045.1	72835660	12443	5853.54	196267	12331	1533	8898	2229	6161	3214	3860	4698	2070	7297	1000	12443	167322	1750
Phytophthora europaea	GCA_030463285.1	58738272	8295	7081.17	78339	11552	1474	8974	2052	6998	2794	5121	3769	3154	5213	1000	8295	28626	448
Phytophthora asiatica	GCA_042082275.1	75050040	40206	1866.64	140221	10436	1604	6705	2499	3796	3979	1623	7020	552	15220	200	40206	922270	8026
Phytophthora pistaciae	GCA_024679115.1	63125558	10391	6075.02	69077	10312	1806	8150	2494	6133	3386	4323	4599	2530	6502	1000	10391	54634	719
Phytophthora uliginosa	GCA_024679075.1	57029477	8945	6375.57	72414	10097	1619	8108	2250	6302	3045	4514	4114	2813	5694	1000	8945	49550	664
Phytophthora pinifolia	GCA_000500225.2	94617303	36928	2562.21	93857	8087	2865	5546	4283	3526	6427	2027	9977	1033	16592	200	36928	4624375	22141
Phytophthora parvispora	GCA_024679295.1	46789515	9891	4730.51	51777	6831	2008	5466	2773	4265	3742	3204	5000	2112	6787	1000	9891	74071	1020
Plasmopara obducens	GCA_003640625.1	295300574	108828	2713.46	187043	6620	6886	3765	12937	2273	23145	1371	40088	898	67186	365	108828	346548	2955
Phytophthora rosacearum	GCA_042082915.1	43112812	17427	2473.91	83388	6432	1789	4814	2566	3466	3619	2210	5168	1023	7995	200	17427	456469	10945
Phytophthora cajani	GCA_024679175.1	64811048	18238	3553.63	41463	5117	3574	3983	5011	3027	6883	2184	9412	1512	12983	1000	18238	77781	1084
Phytophthora niederhauseri	GCA_024679275.1	90200037	26445	3410.85	51097	4805	5209	3749	7334	2858	10097	2104	13771	1466	18923	1000	26445	240659	3070
Phytophthora gonapodyides	GCA_047676585.1	88588555	29733	2979.47	44586	4058	5593	3039	8132	2288	11508	1714	16006	1308	21956	1000	29733	88590	894
Phytophthora attenuata	GCA_042082295.1	80463972	74897	1074.33	119014	4025	3693	2257	6384	1179	11346	567	21442	303	41581	200	74897	67244	901
Pseudoperonospora cubensis	GCA_000252605.1	64332776	35539	1810.2	106007	3961	3275	2635	5290	1748	8306	1120	12935	666	20397	200	35539	0	0
Phytophthora gregata	GCA_042082525.1	51938853	51245	1013.54	103402	3064	3709	1931	5845	1107	9426	583	15977	281	29366	200	51245	72852	631
Phytophthora litoralis	GCA_042082645.1	78974567	83036	951.09	76234	1898	8818	1326	13822	894	21086	578	32115	313	50864	200	83036	501411	5349
Phytophthora humicola	GCA_042082705.1	95361674	188987	504.59	23805	650	32615	457	50152	334	74902	269	106994	234	144932	200	188987	161362	1420
Pythium cedri	GCA_040581585.1	41252098	150			1717859
Phytopythium montanum	GCA_023338065.1	38774635	4941			20948
Phytopythium delawarense	GCA_023338175.1	37564755	4716			17523
Halophytophthora batemanensis	GCA_023338225.1	44641339	6792			12692
Pythium insidiosum	GCA_022836835.1	55353365	446			653858
Pythium myriotylum	GCA_023091665.1	58868116	55			2771805
Pythium oligandrum	GCA_020085045.1	39101442	90			1270910
Phytopythium vexans	GCA_003413675.1	41725573	44			1512378
Phytopythium helicoides	GCA_024867545.1	49089324	105			860687
Phytopythium cucurbitacearum	GCA_023336425.1	35479219	3263			37359
Phytopythium sindhum	GCA_023334395.1	37267403	3069			35166
Phytopythium boreale	GCA_023338115.1	41229010	4315			30832
Phytopythium oedochilum	GCA_023338025.1	35788663	3398			27200
Phytopythium chamaehyphon	GCA_023334415.1	36636604	4115			20441
Phytopythium mirpurense	GCA_023338055.1	36757680	4460			19157
Phytopythium litorale	GCA_023338075.1	36043764	4548			18025
Phytopythium kandeliae	GCA_023338135.1	35196855	4590			16883
Phytopythium aichiense	GCA_023338125.1	37538624	4677			16396
Phytopythium ostracodes	GCA_023337975.1	42724722	5684			15990
Halophytophthora polymorphica	GCA_023338205.2	44429118	8086			13610
Additional P. capsici genome datasets
species	assembly	Strain	Mating type	Note
P. capsici	GCA_029168885.1	05-06	A1	Raw data was not published
P. capsici	GCA_018292895.1	MY-1	A2	Raw data was not published
P. capsici	GCA_018292905.1	KPC-7	A1	Raw data was not published
P. capsici	GCA_018292885.1	JHAI1-7	A1	Raw data was not published
P. capsici	GWHAZID00000000	SD33	?	Raw data was not published, genome available at ngdc.cncb.ac.cn

### Sheet: S7 SRA datasets
RNA and DNA datasets of two P. infestans crosses, parents and progeny
SRA run accession	Strain	Strain note	Data type	Mating type
SRR21284842	1306	Parent RNA	Short read sequencing	A1
SRR21284808	1306	Parent RNA	Short read sequencing	A1
SRR21284843	1306	Parent RNA	Short read sequencing	A1
SRR21284847	1306	Parent RNA	Short read sequencing	A1
SRR6890835	618	Parent RNA	Short read sequencing	A2
SRR6890834	618	Parent RNA	Short read sequencing	A2
SRR21284810	618	Parent RNA	Short read sequencing	A2
SRR21284809	618	Parent RNA	Short read sequencing	A2
SRR21284846	618	Parent RNA	Short read sequencing	A2
SRR21284845	618	Parent RNA	Short read sequencing	A2
SRR21284815	M738	1306 x 618 F1 RNA	Short read sequencing	A2
SRR21284818	M132	1306 x 618 F1 RNA	Short read sequencing	A1
SRR21284820	M108	1306 x 618 F1 RNA	Short read sequencing	A1
SRR21284821	M108	1306 x 618 F1 RNA	Short read sequencing	A1
SRR21284822	M101	1306 x 618 F1 RNA	Short read sequencing	A1
SRR21284829	M88	1306 x 618 F1 RNA	Short read sequencing	A1
SRR21284849	M66	1306 x 618 F1 RNA	Short read sequencing	A1
SRR21284812	M139	1306 x 618 F1 RNA	Short read sequencing	A1
SRR21284852	M63	1306 x 618 F1 RNA	Short read sequencing	A1
SRR21284853	M63	1306 x 618 F1 RNA	Short read sequencing	A1
SRR21284813	M137	1306 x 618 F1 RNA	Short read sequencing	A1
SRR21284859	M45	1306 x 618 F1 RNA	Short read sequencing	A1
SRR21284816	M133	1306 x 618 F1 RNA	Short read sequencing	A1
SRR21284861	M39	1306 x 618 F1 RNA	Short read sequencing	A1
SRR21284819	M132	1306 x 618 F1 RNA	Short read sequencing	A1
SRR21284863	M26	1306 x 618 F1 RNA	Short read sequencing	A1
SRR21284870	M15	1306 x 618 F1 RNA	Short read sequencing	A1
SRR21284824	M100	1306 x 618 F1 RNA	Short read sequencing	A1
SRR21284879	M536	1306 x 618 F1 RNA	Short read sequencing	A1
SRR21284831	M86	1306 x 618 F1 RNA	Short read sequencing	A1
SRR21284833	M84	1306 x 618 F1 RNA	Short read sequencing	A1
SRR21284834	M84	1306 x 618 F1 RNA	Short read sequencing	A1
SRR21284811	M139	1306 x 618 F1 RNA	Short read sequencing	A1
SRR21284838	M70	1306 x 618 F1 RNA	Short read sequencing	A2
SRR21284814	M137	1306 x 618 F1 RNA	Short read sequencing	A1
SRR21284839	M70	1306 x 618 F1 RNA	Short read sequencing	A2
SRR21284817	M133	1306 x 618 F1 RNA	Short read sequencing	A1
SRR21284840	M4	1306 x 618 F1 RNA	Short read sequencing	A1
SRR21284823	M101	1306 x 618 F1 RNA	Short read sequencing	A1
SRR21284854	M60	1306 x 618 F1 RNA	Short read sequencing	A1
SRR21284825	M100	1306 x 618 F1 RNA	Short read sequencing	A1
SRR21284855	M60	1306 x 618 F1 RNA	Short read sequencing	A1
SRR21284858	M53	1306 x 618 F1 RNA	Short read sequencing	A1
SRR21284862	M39	1306 x 618 F1 RNA	Short read sequencing	A1
SRR21284865	M25	1306 x 618 F1 RNA	Short read sequencing	A1
SRR21284830	M88	1306 x 618 F1 RNA	Short read sequencing	A1
SRR21284866	M25	1306 x 618 F1 RNA	Short read sequencing	A1
SRR21284832	M86	1306 x 618 F1 RNA	Short read sequencing	A1
SRR21284835	M76	1306 x 618 F1 RNA	Short read sequencing	A2
SRR21284869	M18	1306 x 618 F1 RNA	Short read sequencing	A1
SRR21284836	M76	1306 x 618 F1 RNA	Short read sequencing	A2
SRR21284872	M11	1306 x 618 F1 RNA	Short read sequencing	A1
SRR21284841	M4	1306 x 618 F1 RNA	Short read sequencing	A1
SRR21284874	M8	1306 x 618 F1 RNA	Short read sequencing	A1
SRR21284844	M738	1306 x 618 F1 RNA	Short read sequencing	A2
SRR21284875	M8	1306 x 618 F1 RNA	Short read sequencing	A1
SRR21284848	M66	1306 x 618 F1 RNA	Short read sequencing	A1
SRR21284850	M65	1306 x 618 F1 RNA	Short read sequencing	A1
SRR21284876	M7	1306 x 618 F1 RNA	Short read sequencing	A1
SRR21284851	M65	1306 x 618 F1 RNA	Short read sequencing	A1
SRR21284877	M7	1306 x 618 F1 RNA	Short read sequencing	A1
SRR21284857	M53	1306 x 618 F1 RNA	Short read sequencing	A1
SRR21284860	M45	1306 x 618 F1 RNA	Short read sequencing	A1
SRR21284864	M26	1306 x 618 F1 RNA	Short read sequencing	A1
SRR21284868	M18	1306 x 618 F1 RNA	Short read sequencing	A1
SRR21284871	M15	1306 x 618 F1 RNA	Short read sequencing	A1
SRR21284873	M11	1306 x 618 F1 RNA	Short read sequencing	A1
SRR21284878	M536	1306 x 618 F1 RNA	Short read sequencing	A1
SRR21276909	618	Parent DNA	Short read sequencing	A2
SRR21284965	6629	Parent DNA	Short read sequencing	A1
SRR21284966	550	Parent DNA	Short read sequencing	A2
SRR21350382	1306	Parent DNA	Short read sequencing	A1
SRR21350383	1306	Parent DNA	Short read sequencing	A1
SRR21350384	1306	Parent DNA	Short read sequencing	A1
SRR21350385	1306	Parent DNA	Short read sequencing	A1
SRR21350386	1306	Parent DNA	Short read sequencing	A1
SRR21350387	1306	Parent DNA	Short read sequencing	A1
SRR21350388	1306	Parent DNA	Short read sequencing	A1
SRR21350389	1306	Parent DNA	Short read sequencing	A1
SRR21350390	1306	Parent DNA	Short read sequencing	A1
SRR21350391	1306	Parent DNA	Short read sequencing	A1
SRR21350392	1306	Parent DNA	Short read sequencing	A1
SRR21350393	1306	Parent DNA	Short read sequencing	A1
SRR21350394	1306	Parent DNA	Short read sequencing	A1
SRR21350395	1306	Parent DNA	Short read sequencing	A1
SRR21350396	1306	Parent DNA	Short read sequencing	A1
SRR21350397	1306	Parent DNA	Short read sequencing	A1
SRR21276837	M83	1306 x 618 F1 DNA	Short read sequencing	A2
SRR21276838	M84	1306 x 618 F1 DNA	Short read sequencing	A1
SRR21276839	M86	1306 x 618 F1 DNA	Short read sequencing	A1
SRR21276840	M88	1306 x 618 F1 DNA	Short read sequencing	A1
SRR21276841	M89	1306 x 618 F1 DNA	Short read sequencing	A1
SRR21276842	M92	1306 x 618 F1 DNA	Short read sequencing	A1
SRR21276843	M101	1306 x 618 F1 DNA	Short read sequencing	A1
SRR21276844	M93	1306 x 618 F1 DNA	Short read sequencing	A1
SRR21276845	M95	1306 x 618 F1 DNA	Short read sequencing	A1
SRR21276846	M99	1306 x 618 F1 DNA	Short read sequencing	A1
SRR21276847	1306	1306 x 618 F1 DNA	Short read sequencing	A1
SRR21276848	M106	1306 x 618 F1 DNA	Short read sequencing	A1
SRR21276849	M107	1306 x 618 F1 DNA	Short read sequencing	A1
SRR21276850	M100	1306 x 618 F1 DNA	Short read sequencing	A1
SRR21276851	M75	1306 x 618 F1 DNA	Short read sequencing	A1
SRR21276852	M77	1306 x 618 F1 DNA	Short read sequencing	A1
SRR21276853	M8	1306 x 618 F1 DNA	Short read sequencing	A1
SRR21276854	M82	1306 x 618 F1 DNA	Short read sequencing	A2
SRR21276855	M72	1306 x 618 F1 DNA	Short read sequencing	A2
SRR21276856	M71	1306 x 618 F1 DNA	Short read sequencing	A1
SRR21276857	M70	1306 x 618 F1 DNA	Short read sequencing	A2
SRR21276858	M7	1306 x 618 F1 DNA	Short read sequencing	A1
SRR21276859	M65	1306 x 618 F1 DNA	Short read sequencing	A1
SRR21276860	M63	1306 x 618 F1 DNA	Short read sequencing	A1
SRR21276861	M62	1306 x 618 F1 DNA	Short read sequencing	A1
SRR21276862	M60	1306 x 618 F1 DNA	Short read sequencing	A1
SRR21276863	M59	1306 x 618 F1 DNA	Short read sequencing	A1
SRR21276864	M53	1306 x 618 F1 DNA	Short read sequencing	A1
SRR21276865	M1	1306 x 618 F1 DNA	Short read sequencing	A1
SRR21276866	M5	1306 x 618 F1 DNA	Short read sequencing	A1
SRR21276867	M47	1306 x 618 F1 DNA	Short read sequencing	A1
SRR21276869	M45	1306 x 618 F1 DNA	Short read sequencing	A1
SRR21276870	M44	1306 x 618 F1 DNA	Short read sequencing	A1
SRR21276871	M43	1306 x 618 F1 DNA	Short read sequencing	A1
SRR21276872	M42	1306 x 618 F1 DNA	Short read sequencing	A1
SRR21276873	M40	1306 x 618 F1 DNA	Short read sequencing	A1
SRR21276874	M4	1306 x 618 F1 DNA	Short read sequencing	A1
SRR21276875	M39	1306 x 618 F1 DNA	Short read sequencing	A1
SRR21276876	M738	1306 x 618 F1 DNA	Short read sequencing	A2
SRR21276877	M36	1306 x 618 F1 DNA	Short read sequencing	A1
SRR21276878	M35	1306 x 618 F1 DNA	Short read sequencing	A1
SRR21276879	M32	1306 x 618 F1 DNA	Short read sequencing	A1
SRR21276880	M30	1306 x 618 F1 DNA	Short read sequencing	A1
SRR21276881	M3	1306 x 618 F1 DNA	Short read sequencing	A1
SRR21276882	M26	1306 x 618 F1 DNA	Short read sequencing	A1
SRR21276883	M25	1306 x 618 F1 DNA	Short read sequencing	A1
SRR21276884	M24	1306 x 618 F1 DNA	Short read sequencing	A1
SRR21276886	M20	1306 x 618 F1 DNA	Short read sequencing	A1
SRR21276888	M2	1306 x 618 F1 DNA	Short read sequencing	A1
SRR21276889	M18	1306 x 618 F1 DNA	Short read sequencing	A1
SRR21276890	M15	1306 x 618 F1 DNA	Short read sequencing	A1
SRR21276891	M14	1306 x 618 F1 DNA	Short read sequencing	A1
SRR21276892	M139	1306 x 618 F1 DNA	Short read sequencing	A1
SRR21276893	M137	1306 x 618 F1 DNA	Short read sequencing	A1
SRR21276894	M136	1306 x 618 F1 DNA	Short read sequencing	A1
SRR21276895	M135	1306 x 618 F1 DNA	Short read sequencing	A1
SRR21276896	M133	1306 x 618 F1 DNA	Short read sequencing	A1
SRR21276897	M132	1306 x 618 F1 DNA	Short read sequencing	A1
SRR21276899	M131	1306 x 618 F1 DNA	Short read sequencing	A1
SRR21276900	M13	1306 x 618 F1 DNA	Short read sequencing	A1
SRR21276902	M126	1306 x 618 F1 DNA	Short read sequencing	A1
SRR21276903	M123	1306 x 618 F1 DNA	Short read sequencing	A1
SRR21276904	M120	1306 x 618 F1 DNA	Short read sequencing	A1
SRR21276905	M12	1306 x 618 F1 DNA	Short read sequencing	A1
SRR21276906	M112	1306 x 618 F1 DNA	Short read sequencing	A1
SRR21276907	M11	1306 x 618 F1 DNA	Short read sequencing	A1
SRR21276908	M108	1306 x 618 F1 DNA	Short read sequencing	A1
SRR21276910	M536	1306 x 618 F1 DNA	Short read sequencing	A1
SRR21350375	M66	1306 x 618 F1 DNA	Short read sequencing	A1
SRR21350376	M76	1306 x 618 F1 DNA	Short read sequencing	A2
SRR21284933	2010	6629 x 550 F1 DNA	Short read sequencing	A2
SRR21284934	2009	6629 x 550 F1 DNA	Short read sequencing	A1
SRR21284935	2008	6629 x 550 F1 DNA	Short read sequencing	A1
SRR21284936	2005	6629 x 550 F1 DNA	Short read sequencing	A1
SRR21284937	2004	6629 x 550 F1 DNA	Short read sequencing	A1
SRR21284938	2003	6629 x 550 F1 DNA	Short read sequencing	A1
SRR21284939	2049	6629 x 550 F1 DNA	Short read sequencing	A2
SRR21284940	2048	6629 x 550 F1 DNA	Short read sequencing	A1
SRR21284942	2046	6629 x 550 F1 DNA	Short read sequencing	A2
SRR21284944	2045	6629 x 550 F1 DNA	Short read sequencing	A1
SRR21284945	2044	6629 x 550 F1 DNA	Short read sequencing	A2
SRR21284947	2039	6629 x 550 F1 DNA	Short read sequencing	A2
SRR21284948	2038	6629 x 550 F1 DNA	Short read sequencing	A2
SRR21284949	2036	6629 x 550 F1 DNA	Short read sequencing	A1
SRR21284950	2033	6629 x 550 F1 DNA	Short read sequencing	A2
SRR21284951	2032	6629 x 550 F1 DNA	Short read sequencing	A2
SRR21284952	2031	6629 x 550 F1 DNA	Short read sequencing	A2
SRR21284953	2029	6629 x 550 F1 DNA	Short read sequencing	A2
SRR21284954	2001	6629 x 550 F1 DNA	Short read sequencing	A1
SRR21284955	2027	6629 x 550 F1 DNA	Short read sequencing	A1
SRR21284956	2026	6629 x 550 F1 DNA	Short read sequencing	A1
SRR21284957	2025	6629 x 550 F1 DNA	Short read sequencing	A1
SRR21284958	2024	6629 x 550 F1 DNA	Short read sequencing	A2
SRR21284959	2023	6629 x 550 F1 DNA	Short read sequencing	A2
SRR21284960	2019	6629 x 550 F1 DNA	Short read sequencing	A1
SRR21284961	2018	6629 x 550 F1 DNA	Short read sequencing	A1
SRR21284962	2017	6629 x 550 F1 DNA	Short read sequencing	A2
SRR21284963	2016	6629 x 550 F1 DNA	Short read sequencing	A2
SRR21284964	2013	6629 x 550 F1 DNA	Short read sequencing	A1
RNA datasets used for diffrential gene expression analysis (P. infestans)
SRA run accession	Strain	Strain note	Data type	Mating type
SRR5179156	1306	RNA	Short read sequencing	A1
SRR5179157	1306	RNA	Short read sequencing	A1
SRR5179170	1306	RNA	Short read sequencing	A1
SRR5179171	1306	RNA	Short read sequencing	A1
SRR5179172	1306	RNA	Short read sequencing	A1
SRR5179173	1306	RNA	Short read sequencing	A1
SRR21284808	1306	RNA	Short read sequencing	A1
SRR21284847	1306	RNA	Short read sequencing	A1
SRR21284843	1306	RNA	Short read sequencing	A1
SRR21284842	1306	RNA	Short read sequencing	A1
SRR6890829	8811	RNA	Short read sequencing	A1
SRR6890828	8811	RNA	Short read sequencing	A1
SRR5208989	Sw1	RNA	Short read sequencing	A1
SRR5208990	Sw1	RNA	Short read sequencing	A1
SRR5208999	Pink6	RNA	Short read sequencing	A1
SRR5209000	Pink6	RNA	Short read sequencing	A1
SRR5208985	Sw3	RNA	Short read sequencing	A1
SRR5208986	Sw3	RNA	Short read sequencing	A1
SRR5208993	F80029	RNA	Short read sequencing	A1
SRR5208994	F80029	RNA	Short read sequencing	A1
SRR21284841	M4	RNA	Short read sequencing	A1
SRR21284840	M4	RNA	Short read sequencing	A1
SRR21284855	M60	RNA	Short read sequencing	A1
SRR21284854	M60	RNA	Short read sequencing	A1
SRR21284849	M66	RNA	Short read sequencing	A1
SRR21284848	M66	RNA	Short read sequencing	A1
SRR21284821	M108	RNA	Short read sequencing	A1
SRR21284820	M108	RNA	Short read sequencing	A1
SRR6890833	88069	RNA	Short read sequencing	A1
SRR6890832	88069	RNA	Short read sequencing	A1
SRR5208987	Sw2	RNA	Short read sequencing	A2
SRR5208988	Sw2	RNA	Short read sequencing	A2
SRR5208991	Sw4	RNA	Short read sequencing	A2
SRR5208992	Sw4	RNA	Short read sequencing	A2
SRR5208995	IPO82001	RNA	Short read sequencing	A2
SRR5208996	IPO82001	RNA	Short read sequencing	A2
SRR5208997	3928A	RNA	Short read sequencing	A2
SRR5208998	3928A	RNA	Short read sequencing	A2
SRR6890835	618	RNA	Short read sequencing	A2
SRR6890834	618	RNA	Short read sequencing	A2
SRR21284810	618	RNA	Short read sequencing	A2
SRR21284809	618	RNA	Short read sequencing	A2
SRR21284846	618	RNA	Short read sequencing	A2
SRR21284845	618	RNA	Short read sequencing	A2
SRR21284839	M70	RNA	Short read sequencing	A2
SRR21284838	M70	RNA	Short read sequencing	A2
SRR21284836	M76	RNA	Short read sequencing	A2
SRR21284835	M76	RNA	Short read sequencing	A2
SRR21284815	M738	RNA	Short read sequencing	A2
SRR21284844	M738	RNA	Short read sequencing	A2
SRR6890831	E13a	RNA	Short read sequencing	A2
SRR6890830	E13a	RNA	Short read sequencing	A2
SRR6890827	6.11	RNA	Short read sequencing	self
SRR6890826	6.11	RNA	Short read sequencing	self
Phytophthora capsici datasets
ERR11000117	LT1534	DNA	Long read (ONT)	A2
SRR18154578	55330	DNA	Long read (PacBio)	A1
SRR33296426	BYA5	DNA	Long read (ONT)	A1
SRR33296427	BYA5	DNA	Long read (PacBio)	A1
SRR26136676	BYA5	DNA	Short read (Illumina)	A1
SRR18156462	55898	DNA	Short read (Illumina)	?
SRR13176614	LT1534-B	DNA	Short read (Illumina)	?
SRR13176613	LT1534-B	DNA	Long read (PacBio)	?
ERR11000118	LT1534	DNA	Long read (ONT)	A2
SRR9853421	LT263	DNA	Long read (ONT)	A2
ERR11000117	Pc285	DNA	Long read (ONT)	?
SRR8259118	CPV-267	DNA	Short read (Illumina)	?
SRR8259116	CPV-219	DNA	Short read (Illumina)	?
SRR8259119	CPV-270	DNA	Short read (Illumina)	?
SRR8259121	CPV-302	DNA	Short read (Illumina)	?
SRR8259120	CPV-277	DNA	Short read (Illumina)	?
SRR8259117	CPV-262	DNA	Short read (Illumina)	?
SRR33691000	LT263	RNA	Short read (Illumina)	A2
SRR33690999	LT263	RNA	Short read (Illumina)	A2
SRR33690998	LT263	RNA	Short read (Illumina)	A2
SRR22254586	BYA5	RNA	Short read (Illumina)	A1
SRR17228453	BYA5	RNA	Short read (Illumina)	A1
SRR17228454	BYA5	RNA	Short read (Illumina)	A1
SRR22318471	LT1534	RNA	Short read (Illumina)	A2
SRR22318472	LT1534	RNA	Short read (Illumina)	A2
